# *ProteoSeeker*: A Feature-Rich Metagenomic Analysis Tool for Accessible and Comprehensive Metagenomic Exploration

**DOI:** 10.1101/2024.10.21.619413

**Authors:** Georgios Filis, Dimitra Bezantakou, Konstantinos Rigkos, Despina Noti, Pavlos Saridis, Dimitra Zarafeta, Georgios Skretas

## Abstract

Metagenomics have served as a key driver of biotechnology advancements through, among others, the identification of novel proteins. The lack of standardized guidelines and benchmarks in the field, however, complicates the selection of appropriate bioinformatics tool ensembles and hinders faster progress. This study introduces *ProteoSeeker*, an automated pipeline designed for accessible and comprehensive metagenomic exploration of whole-genome sequencing data. *ProteoSeeker* identifies proteins within user-defined protein families and uncovers the taxonomy of the host organisms. It is implemented as a command-line tool to facilitate metagenomic dataset analysis for non-expert users, thus enabling facilitated and streamlined protein discovery.
