## Supplemental_File_2 for "*ProteoSeeker*: A Feature-Rich Metagenomic Analysis Tool for Accessible and Comprehensive Metagenomic Exploration"

metric	top_combination	frequency
Accuracy	Kraken2 db:8 non-gut	7
Accuracy	Kraken2 db:8 1.0%	6
Accuracy	Kraken2 db:77 non-gut	5
Accuracy	Kraken2 db:16 1.0%	5
Accuracy	Kraken2 db:77 5.0%	4
Accuracy	Kraken2 db:8 5.0%	4
Accuracy	Kraken2 db:16 non-gut	4
Accuracy	Kraken2 db:16 5.0%	4
Accuracy	Kraken2 db:77 1.0%	3
Accuracy	Kraken2 db:8 500	3
Accuracy	Kraken2 db:8 1000	3
Accuracy	Kraken2 db:8 0.1%	2
Accuracy	Kraken2 db:77 0.1%	2
Accuracy	Kraken2 db:8 0.01%	2
Accuracy	Kraken2 db:8 100	1
Accuracy	Kraken2 db:16 1000	1
Accuracy	Kraken2 db:77 500	1
Accuracy	Kraken2 db:16 500	1
F1 Score	Kraken2 db:8 non-gut	7
F1 Score	Kraken2 db:16 non-gut	6
F1 Score	Kraken2 db:77 non-gut	6
F1 Score	Kraken2 db:8 1.0%	6
F1 Score	Kraken2 db:16 1.0%	5
F1 Score	Kraken2 db:8 500	5
F1 Score	Kraken2 db:8 1000	5
F1 Score	Kraken2 db:77 5.0%	4
F1 Score	Kraken2 db:8 5.0%	4
F1 Score	Kraken2 db:16 5.0%	4
F1 Score	Kraken2 db:8 0.01%	4
F1 Score	Kraken2 db:77 0.1%	3
F1 Score	Kraken2 db:77 1.0%	3
F1 Score	Kraken2 db:16 500	3
F1 Score	Kraken2 db:8 0.1%	2
F1 Score	Kraken2 db:16 0.1%	2
F1 Score	Kraken2 db:16 1000	2
F1 Score	Kraken2 db:16 0.01%	2
F1 Score	Kraken2 db:8 100	1
F1 Score	Kraken2 db:77 500	1
False Negative (Abundance of Species Unique to the Gold Standard Group)	Kraken2 db:77	19
False Negative (Abundance of Species Unique to the Gold Standard Group)	Kraken2 db:77 gut	13
False Negative (Abundance of Species Unique to the Gold Standard Group)	Kraken2 db:77 100	10
False Negative (Abundance of Species Unique to the Gold Standard Group)	Kraken2 db:77 500	9
False Negative (Abundance of Species Unique to the Gold Standard Group)	Kraken2 db:16	9
False Negative (Abundance of Species Unique to the Gold Standard Group)	Kraken2 db:77 1000	8
False Negative (Abundance of Species Unique to the Gold Standard Group)	Kraken2 db:77 0.01%	8
False Negative (Abundance of Species Unique to the Gold Standard Group)	Kraken2 db:8	8
False Negative (Abundance of Species Unique to the Gold Standard Group)	Kraken2 db:77 non-gut	8
False Negative (Abundance of Species Unique to the Gold Standard Group)	Kraken2 db:16 1000	7
False Negative (Abundance of Species Unique to the Gold Standard Group)	Kraken2 db:16 500	7
False Negative (Abundance of Species Unique to the Gold Standard Group)	Kraken2 db:8 0.01%	7
False Negative (Abundance of Species Unique to the Gold Standard Group)	Kraken2 db:16 0.01%	7
False Negative (Abundance of Species Unique to the Gold Standard Group)	Kraken2 db:8 1000	7
False Negative (Abundance of Species Unique to the Gold Standard Group)	Kraken2 db:8 500	7
False Negative (Abundance of Species Unique to the Gold Standard Group)	Kraken2 db:8 100	7
False Negative (Abundance of Species Unique to the Gold Standard Group)	Kraken2 db:16 100	7
False Negative (Abundance of Species Unique to the Gold Standard Group)	Kraken2 db:8 gut	4
False Negative (Abundance of Species Unique to the Gold Standard Group)	Kraken2 db:8 0.1%	4
False Negative (Abundance of Species Unique to the Gold Standard Group)	Kraken2 db:16 gut	4
False Negative (Abundance of Species Unique to the Gold Standard Group)	Kraken2 db:77 0.1%	3
False Negative (Abundance of Species Unique to the Gold Standard Group)	Kraken2 db:16 non-gut	3
False Negative (Abundance of Species Unique to the Gold Standard Group)	Kraken2 db:16 0.1%	3
False Negative (Abundance of Species Unique to the Gold Standard Group)	Kraken2 db:8 non-gut	2
False Positive (Abundance of Species Unique to the Predicted Group)	Kraken2 db:16 5.0%	19
False Positive (Abundance of Species Unique to the Predicted Group)	Kraken2 db:77 5.0%	19
False Positive (Abundance of Species Unique to the Predicted Group)	Kraken2 db:8 5.0%	19
False Positive (Abundance of Species Unique to the Predicted Group)	Kraken2 db:8 1.0%	10
False Positive (Abundance of Species Unique to the Predicted Group)	Kraken2 db:16 1.0%	9
False Positive (Abundance of Species Unique to the Predicted Group)	Kraken2 db:8 non-gut	6
False Positive (Abundance of Species Unique to the Predicted Group)	Kraken2 db:16 non-gut	5
False Positive (Abundance of Species Unique to the Predicted Group)	Kraken2 db:77 1.0%	5
False Positive (Abundance of Species Unique to the Predicted Group)	Kraken2 db:77 non-gut	3
Jaccard Index	Kraken2 db:8 non-gut	7
Jaccard Index	Kraken2 db:8 1.0%	6
Jaccard Index	Kraken2 db:77 non-gut	5
Jaccard Index	Kraken2 db:16 non-gut	5
Jaccard Index	Kraken2 db:16 1.0%	5
Jaccard Index	Kraken2 db:8 500	5
Jaccard Index	Kraken2 db:8 1000	5
Jaccard Index	Kraken2 db:77 5.0%	4
Jaccard Index	Kraken2 db:8 5.0%	4
Jaccard Index	Kraken2 db:16 5.0%	4
Jaccard Index	Kraken2 db:8 0.01%	4
Jaccard Index	Kraken2 db:77 1.0%	3
Jaccard Index	Kraken2 db:16 500	3
Jaccard Index	Kraken2 db:8 0.1%	2
Jaccard Index	Kraken2 db:77 0.1%	2
Jaccard Index	Kraken2 db:16 0.01%	2
Jaccard Index	Kraken2 db:16 0.1%	1
Jaccard Index	Kraken2 db:8 100	1
Jaccard Index	Kraken2 db:16 1000	1
Jaccard Index	Kraken2 db:77 500	1
L1 Norm	Kraken2 db:77 100	14
L1 Norm	Kraken2 db:77 1000	13
L1 Norm	Kraken2 db:77 500	13
L1 Norm	Kraken2 db:16 100	13
L1 Norm	Kraken2 db:16 500	13
L1 Norm	Kraken2 db:77 gut	13
L1 Norm	Kraken2 db:77 0.01%	12
L1 Norm	Kraken2 db:16 gut	12
L1 Norm	Kraken2 db:16 1000	11
L1 Norm	Kraken2 db:77 non-gut	11
L1 Norm	Kraken2 db:16 0.01%	10
L1 Norm	Kraken2 db:16 non-gut	10
L1 Norm	Kraken2 db:8 0.01%	9
L1 Norm	Kraken2 db:8 1000	9
L1 Norm	Kraken2 db:8 500	9
L1 Norm	Kraken2 db:8 100	9
L1 Norm	Kraken2 db:8 gut	8
L1 Norm	Kraken2 db:16 0.1%	7
L1 Norm	Kraken2 db:8 non-gut	7
L1 Norm	Kraken2 db:8 0.1%	7
L1 Norm	Kraken2 db:77 0.1%	6
L1 Norm	Kraken2 db:16 1.0%	5
L1 Norm	Kraken2 db:8 1.0%	5
L1 Norm	Kraken2 db:77 5.0%	4
L1 Norm	Kraken2 db:77 1.0%	4
L1 Norm	Kraken2 db:16 5.0%	4
L1 Norm	Kraken2 db:8 5.0%	4
Precision	Kraken2 db:8 5.0%	15
Precision	Kraken2 db:77 5.0%	14
Precision	Kraken2 db:16 5.0%	14
Precision	Kraken2 db:8 1.0%	11
Precision	Kraken2 db:16 1.0%	10
Precision	Kraken2 db:16 non-gut	6
Precision	Kraken2 db:8 non-gut	6
Precision	Kraken2 db:77 1.0%	5
Precision	Kraken2 db:77 non-gut	3
Precision	Kraken2 db:16 0.1%	1
Precision	Kraken2 db:8 0.1%	1
Sensitivity	Kraken2 db:77	19
Sensitivity	Kraken2 db:77 gut	13
Sensitivity	Kraken2 db:77 100	10
Sensitivity	Kraken2 db:77 500	9
Sensitivity	Kraken2 db:16	9
Sensitivity	Kraken2 db:8	8
Sensitivity	Kraken2 db:77 1000	8
Sensitivity	Kraken2 db:77 0.01%	8
Sensitivity	Kraken2 db:77 non-gut	8
Sensitivity	Kraken2 db:16 0.01%	7
Sensitivity	Kraken2 db:16 1000	7
Sensitivity	Kraken2 db:16 500	7
Sensitivity	Kraken2 db:8 0.01%	7
Sensitivity	Kraken2 db:16 100	7
Sensitivity	Kraken2 db:8 1000	7
Sensitivity	Kraken2 db:8 100	7
Sensitivity	Kraken2 db:8 500	7
Sensitivity	Kraken2 db:8 0.1%	4
Sensitivity	Kraken2 db:8 gut	4
Sensitivity	Kraken2 db:16 gut	4
Sensitivity	Kraken2 db:77 0.1%	3
Sensitivity	Kraken2 db:16 non-gut	3
Sensitivity	Kraken2 db:16 0.1%	3
Sensitivity	Kraken2 db:8 non-gut	2
True Positive (Abundance of Species Common to Both the Gold Standard and Predicted Groups)	Kraken2 db:77	19
True Positive (Abundance of Species Common to Both the Gold Standard and Predicted Groups)	Kraken2 db:77 gut	13
True Positive (Abundance of Species Common to Both the Gold Standard and Predicted Groups)	Kraken2 db:77 100	10
True Positive (Abundance of Species Common to Both the Gold Standard and Predicted Groups)	Kraken2 db:77 500	9
True Positive (Abundance of Species Common to Both the Gold Standard and Predicted Groups)	Kraken2 db:16	9
True Positive (Abundance of Species Common to Both the Gold Standard and Predicted Groups)	Kraken2 db:8	8
True Positive (Abundance of Species Common to Both the Gold Standard and Predicted Groups)	Kraken2 db:77 1000	8
True Positive (Abundance of Species Common to Both the Gold Standard and Predicted Groups)	Kraken2 db:77 0.01%	8
True Positive (Abundance of Species Common to Both the Gold Standard and Predicted Groups)	Kraken2 db:77 non-gut	8
True Positive (Abundance of Species Common to Both the Gold Standard and Predicted Groups)	Kraken2 db:16 0.01%	7
True Positive (Abundance of Species Common to Both the Gold Standard and Predicted Groups)	Kraken2 db:16 1000	7
True Positive (Abundance of Species Common to Both the Gold Standard and Predicted Groups)	Kraken2 db:16 500	7
True Positive (Abundance of Species Common to Both the Gold Standard and Predicted Groups)	Kraken2 db:8 0.01%	7
True Positive (Abundance of Species Common to Both the Gold Standard and Predicted Groups)	Kraken2 db:16 100	7
True Positive (Abundance of Species Common to Both the Gold Standard and Predicted Groups)	Kraken2 db:8 1000	7
True Positive (Abundance of Species Common to Both the Gold Standard and Predicted Groups)	Kraken2 db:8 100	7
True Positive (Abundance of Species Common to Both the Gold Standard and Predicted Groups)	Kraken2 db:8 500	7
True Positive (Abundance of Species Common to Both the Gold Standard and Predicted Groups)	Kraken2 db:8 0.1%	4
True Positive (Abundance of Species Common to Both the Gold Standard and Predicted Groups)	Kraken2 db:8 gut	4
True Positive (Abundance of Species Common to Both the Gold Standard and Predicted Groups)	Kraken2 db:16 gut	4
True Positive (Abundance of Species Common to Both the Gold Standard and Predicted Groups)	Kraken2 db:77 0.1%	3
True Positive (Abundance of Species Common to Both the Gold Standard and Predicted Groups)	Kraken2 db:16 non-gut	3
True Positive (Abundance of Species Common to Both the Gold Standard and Predicted Groups)	Kraken2 db:16 0.1%	3
True Positive (Abundance of Species Common to Both the Gold Standard and Predicted Groups)	Kraken2 db:8 non-gut	2
