## Supplemental_File_3 for "*ProteoSeeker*: A Feature-Rich Metagenomic Analysis Tool for Accessible and Comprehensive Metagenomic Exploration"

mode	category	field	description	frequency (number of times the category of information may be associated with a protein)
seek/taxonomy	protein	id	The protein ID of the protein.	once
seek/taxonomy	protein	sequence	The amino acid sequence of the protein.	once
seek/taxonomy	protein	length	The length of the protein, in residues.	once
seek	domain	description	The description of the domain as provided in the output of HMMER.	any
seek	domain	target name	The target name of the domain as provided in the output of HMMER.	any
seek	domain	accession	The accession of the domain as provided in the output of HMMER.	any
seek	domain	e-value	The E-value of the overall sequence/profile comparison (including all domains), of the domain, as provided in the output of HMMER.	any
seek	domain	bitscore	The Bit score of the overall sequence/profile comparison (including all domains), inclusive of a null2 bias composition correction to the score, of the domain, as provided in the output of HMMER.	any
seek	domain	c-evalue	The c-Evalue ("conditional E-value") of the domain as provided in the output of HMMER.	any
seek	domain	i-evalue	The i-Evalue ("independent E-value") of the domain as provided in the output of HMMER.	any
seek	domain	profile	The start and end of the MEA alignment of the domain with respect to the profile, numbered according to the residues of the profile, as provided in the output of HMMER.	once
seek	domain	envelope	The start and end of the domain envelope on the protein sequence, numbered according to the residues of the protein sequence, as provided in the output of HMMER.	once
taxonomy	bin	bin id	The ID of the bin to which the protein is assigned. The protein belongs to the bin which includes the contig, in which contig the gene of the protein was found.	once
taxonomy	taxonomy	taxonomy origin	Information about the taxon(a) associated with the protein, if any. It indicates whether the taxonomy was determined by the Kraken2 taxonomy route ("K") or the COMEBin/MetaBinner taxonomy route utilizing COMEBin ("C") or the COMEBin/MetaBinner taxonomy route utilizing MetaBinner ("M"). For the COMEBin/MetaBinner taxonomy route it also indicates whether the taxonomy of the protein was determined d…	once
seek	topology	transmembrane topology	The start and end of the region predicted as a signal peptide or a transmembrane region on the protein sequence, numbered according to the residues of the protein sequence, accompanied by more specialized information about the nature of the transmembrane region or of parts of the signal peptide, as provided in the output of Phobius.	any
seek	Swiss-Prot	accession number	The accession number of the hit with the lowest E-value acquired by the results from screening the protein against the Swiss-Prot/UniprotKB database through DIAMOND.	once
seek	Swiss-Prot	e-value	The E-value of the hit described above (for the accession number).	once
seek	Swiss-Prot	identity	The Identity percentage of the hit described above (for the accession number).	once
seek	Swiss-Prot	bitscore	The Bit score of the hit described above (for the accession number).	once
seek	Swiss-Prot	protein family	The protein family of the hit described above (for the accession number). The protein family is based on information from the Swiss-Prot/UniprotKB protein database.	once
seek	Swiss-Prot	mean length	The mean length of the protein family of the hit described above (for the accession number), in residues.	once
seek	Swiss-Prot	median length	The median length of the protein family of the hit described above (for the accession number), in residues.	once
seek	Swiss-Prot	length difference	The difference of the protein length with the mean length of the protein family of the of the hit described above (for the accession number), in residues.	once
seek	Swiss-Prot	length relative change	The relative change of the protein length with the mean length of the protein family of the of the hit described above (for the accession number), in residues.	once
seek	Swiss-Prot	family difference	If no protein families had been initially selected in the "seek" mode the label "-" is given in this field. On the contrary, if any of the selected protein families provided in the "seek" mode matches the predicted one the label "1" is given to the field. If no such a match is found then the label "0" is given to the field.	once
seek	seek filtered protein database	ID	The ID of the hit with the lowest E-value acquired by the results from screening the protein against the "seek filtered protein database" (sfpd) through DIAMOND.	once
seek	seek filtered protein database	e-value	The E-value of the hit described above (for the ID).	once
seek	seek filtered protein database	identity	The Identity percentage of the hit described above (for the ID).	once
seek	seek filtered protein database	bitscore	The Bit score percentage of the hit described above (for the ID).	once
seek	motif	motif sequence	The sequence of the motif identified in the protein.	any
seek	motif	motif region	The start and end of the motif on the protein sequence, numbered according to the residues of the protein sequence.	any
seek/taxonomy	gene	ID	The ID of the gene of the protein, as provided in the output of FragGeneScanRs.	once
seek/taxonomy	gene	sequence	The nucleotide sequence of the gene of the protein, as provided in the output of FragGeneScanRs.	once
seek/taxonomy	gene	first and last codon	For the first and last codon of the gene sequence of the protein a label "YES" is provided if they match any of the start and end codons widely associated with prokaryotic organisms, respectively. Otherwise, a label "NO" is provided.	once
seek/taxonomy	gene	contig edge distance	The distance of the gene from the edges of its contig is provided. Specifically, the distance from the start of the contig until the start of the gene and the distance from the end of the gene until the end of the contig are provided.	once
seek/taxonomy	custom	user-defined	Any custom field and its corresponding information provided by the user are noted at the end of the entry for the protein.	once
