## Supplemental_File_4 for "*ProteoSeeker*: A Feature-Rich Metagenomic Analysis Tool for Accessible and Comprehensive Metagenomic Exploration"

database	sample	shannon index	non-gut filtering value (%)	gut filtering value (%)
8	1	4.06	0.1%	0.0%
8	2	2.19	1.0%	0.1%
8	3	5.9	0.0%	0.0%
8	4	4.34	0.1%	0.0%
8	5	3.65	0.1%	0.0%
8	6	3.69	0.1%	0.0%
8	7	2.6	0.1%	0.0%
8	8	2.21	1.0%	0.1%
8	9	2.19	1.0%	0.1%
8	10	4.64	0.0%	0.0%
8	11	1.39	1.0%	0.1%
8	12	5.52	0.0%	0.0%
8	13	5.35	0.0%	0.0%
8	14	6.05	0.0%	0.0%
8	15	4.75	0.0%	0.0%
8	16	2.17	1.0%	0.1%
8	17	2.19	1.0%	0.1%
8	18	2.77	0.1%	0.0%
8	19	1.42	1.0%	0.1%
16	1	4.08	0.1%	0.0%
16	2	2.23	1.0%	0.1%
16	3	5.94	0.0%	0.0%
16	4	4.39	0.1%	0.0%
16	5	3.76	0.1%	0.0%
16	6	3.72	0.1%	0.0%
16	7	2.63	0.1%	0.0%
16	8	2.24	1.0%	0.1%
16	9	2.22	1.0%	0.1%
16	10	4.67	0.0%	0.0%
16	11	1.42	1.0%	0.1%
16	12	5.55	0.0%	0.0%
16	13	5.38	0.0%	0.0%
16	14	6.08	0.0%	0.0%
16	15	4.78	0.0%	0.0%
16	16	2.2	1.0%	0.1%
16	17	2.22	1.0%	0.1%
16	18	2.85	0.1%	0.0%
16	19	1.44	1.0%	0.1%
77	1	4.17	0.1%	0.0%
77	2	2.33	1.0%	0.1%
77	3	6.0	0.0%	0.0%
77	4	4.48	0.1%	0.0%
77	5	3.8	0.1%	0.0%
77	6	3.76	0.1%	0.0%
77	7	2.74	0.1%	0.0%
77	8	2.31	1.0%	0.1%
77	9	2.32	1.0%	0.1%
77	10	4.77	0.0%	0.0%
77	11	1.48	1.0%	0.1%
77	12	5.64	0.0%	0.0%
77	13	5.44	0.0%	0.0%
77	14	6.14	0.0%	0.0%
77	15	4.83	0.0%	0.0%
77	16	2.29	1.0%	0.1%
77	17	2.32	1.0%	0.1%
77	18	2.96	0.1%	0.0%
77	19	1.47	1.0%	0.1%
